# TNFα-induced metabolic reprogramming drives an intrinsic anti-viral state

**DOI:** 10.1101/2022.04.14.488171

**Authors:** Jessica Ciesla, Isreal Moreno, Joshua Munger

**Affiliations:** Department of Biochemistry and Biophysics, University of Rochester School of Medicine and Dentistry, Rochester, New York, USA

## Abstract

Cytokines induce an anti-viral state, yet many of the functional determinants responsible for limiting viral infection are poorly understood. Here, we find that TNFα induces significant metabolic remodeling that is critical for its anti-viral activity. Our data demonstrate that TNFα activates glycolysis through the induction of muscle-specific hexokinase (HK2). Further, we show that glycolysis is broadly important for TNFα-mediated anti-viral defense, as its inhibition attenuates TNFα’s ability to limit the replication of evolutionarily divergent viruses. Stable-isotope tracing revealed that TNFα-mediated glycolytic activation promotes the biosynthesis of UDP-sugars (essential precursors of protein glycosylation) and that inhibition of glycolysis prevents the accumulation of several glycosylated anti-viral proteins. Consistent with the importance of glucose-driven glycosylation, glycosyl-transferase inhibition also attenuated TNFα’s ability to promote the anti-viral cell state. Collectively, our data indicate that cytokine-mediated metabolic remodeling is an essential component of the anti-viral response.
