## Supplementary material for "TNFα-induced metabolic reprogramming drives an intrinsic anti-viral state": Table S2

### Sheet: Sheet1
LC-MS/MS intensity raw values. Data uploaded to metaboanalyst v5.0 for analysis (Fig. 2a)
Metabolite	t0_1	t0_2	t0_3	4hr_TNFα(-)_1	4hr_TNFα(-)_2	4hr_TNFα(-)_3	4hr_TNFα(+)_1	4hr_TNFα(+)_2	4hr_TNFα(+)_3	12hr_TNFα(-)_1	12hr_TNFα(-)_2	12hr_TNFα(-)_3	12hr_TNFα(+)_1	12hr_TNFα(+)_2	12hr_TNFα(+)_3	24hr_TNFα(-)_1	24hr_TNFα(-)_2	24hr_TNFα(-)_3	24hr_TNFα(+)_1	24hr_TNFα(+)_2	24hr_TNFα(+)_3
dihydroorotate	97617	88564	130751	11472	16452	12769	13558	15048	15577	22402	19386	13136	15135	16156	11838	24440	28752	29868	16770	15104	15332
phosphoenolpyruvate	6092	16478	11127	10601	12286	9105	10762	14886	10266	8583	9785	8563	11912	12336	4615	9134	8032	5716	6964	4026	4154
dihydroxy-acetone phosphate	8295	10749	8066	5121	6429	7066	12960	11649	12122	6591	5679	8213	17250	17572	17306	6629	6966	6953	17154	16696	10498
D-glyceraldehdye-3-phosphate	10510	14738	12899	10369	11347	10296	24066	21351	19568	8790	8860	16804	28651	27802	27613	14493	12531	12662	24318	33383	17006
sn-glycerol-3-phosphate	26558	46759	48931	24958	30440	42150	44863	53928	67461	16262	22150	36765	15495	16958	17359	20422	27722	32103	11485	18444	17158
allantoate	2268	532	1166	567	467	1429	1366	487	1340	1348	3333	1083	1550	1595	1044	402	2494	1132	1033	413	1853
D-gluconate	10617	13231	16258	6178	6614	11052	6422	7402	19111	7069	7714	12845	9678	8189	13096	10329	10982	16951	9621	10398	14735
D-erythrose-4-phosphate	7996	21781	20584	13993	17002	16121	19375	23889	15906	9947	8771	11437	24068	20161	12833	10845	9270	9866	14154	17112	9229
ribose-phosphate	64745	63613	85014	48563	48394	52873	64643	72068	81893	25690	24335	39345	50220	48396	36340	30460	29509	28064	59956	53877	45035
uridine	7406	12059	8389	7007	6306	6640	5246	7291	6296	6870	11632	13225	8777	7347	6203	10442	11737	7369	9216	8242	5994
hexose-phosphate	8077	10051	10317	7119	6317	7834	7683	14755	13312	6541	5876	7553	10743	13209	9438	5478	6871	6137	10179	10023	9977
glucose-1-phosphate	5981	5949	6312	4193	5831	5002	4011	5719	5285	9443	6156	3305	7204	6685	4268	5898	6625	8722	6836	7192	4368
glucose-6-phosphate	14631	8188	11166	22016	17949	11366	16376	10084	14326	17018	14235	13055	19068	6040	4560	6750	5650	2762	6890	4702	2737
fructose-6-phosphate	2203	2203	2367	2320	1482	2901	3994	2614	3136	761	2175	2579	3562	4812	5324	1857	2237	1990	2912	3615	2874
1,3-diphosphateglycerate	3667	1693	1875	1838	2175	1134	2540	1324	1023	1413	601	507	1304	999	552	1768	830	307	1660	639	618
6-phospho-D-gluconate	962	1734	1394	1215	874	1485	1302	1846	1164	1141	1152	1187	1102	1948	1139	985	1712	855	1111	1585	1001
D-sedoheptulose-7-phosphate	17265	20682	21468	16964	16720	13520	15526	18846	18407	12584	11123	11657	13786	16872	7672	8359	8671	6284	17235	14622	11983
N-acetyl-glucosamine-1-phosphate	5117	7126	6207	6633	5752	4740	5024	6602	3891	2359	4086	5884	6895	4257	2148	5024	5851	2138	2779	2923	2511
fructose-1,6-bisphosphate	1526	5360	4988	7554	6853	7604	15998	16235	12228	3542	4718	5499	7650	8098	3614	6091	4163	4138	7067	4197	2693
orotidine-5'-phosphate	5373	4588	3326	2772	3286	2584	2043	2454	1749	3389	2596	1784	4044	2707	2489	2956	2146	1551	2981	1825	1268
UDP	8474	13908	16594	12792	11231	18176	16566	22903	20234	8363	9414	13384	9347	11640	10600	7756	7580	6931	5448	6442	7121
UTP	13563	20835	27490	27512	19830	23940	20354	19579	18917	14437	15323	17740	14580	16861	12243	11944	11500	8834	13375	11034	10241
UDP-D-glucose	80674	126574	132465	80478	103986	98110	105984	147396	117400	60286	79690	83595	110345	121876	107012	68034	76871	67483	112999	114089	96733
UDP-D-glucuronate	10732	15131	15623	11703	17185	14737	18747	15856	17375	10006	9741	12274	10994	11265	12151	10501	11360	7669	7586	6604	6258
UDP-N-acetyl-glucosamine	24995	34233	45113	27698	40470	29007	22985	28461	29229	20003	28433	31803	24248	37840	28719	26789	26092	22970	30225	21891	22614
pyruvate	1240032	1298180	1006494	363244	385763	230130	240341	252212	147368	885596	758715	397421	466733	413735	178977	907518	819151	324121	617540	426603	207649
lactate	893481	1372400	1084792	355235	442718	258904	473388	524546	338832	676033	656838	379848	1111781	918771	460921	1242497	888712	469165	1466341	1128555	531033
