## Supplementary material for "TNFα-induced metabolic reprogramming drives an intrinsic anti-viral state": Table S3

### Sheet: Sheet1
LC-MS/MS intensity raw values. Data uploaded to metaboanalyst v5.0 for analysis (Fig. 3a-b)
Metabolite	Veh_1	Veh_2	Veh_3	Veh_4	TNFa(+)_1	TNFa(+)_2	TNFa(+)_3	TNFa(+)_4	2DG_1	2DG_2	2DG_3	2DG_4	TNFa+2DG_1	TNFa+2DG_2	TNFa+2DG_3	TNFa+2DG_4
1,3-diphosphateglycerate	3570	4541	5578	2723	8297	9584	7610	8488	33073	27142	25804	20792	30116	32682	31647	28777
5-phosphoribosyl_1-pyrophosphate	2271	1557	2393	1325	2218	3474	3067	2473	3079	4060	2897	2005	5747	4369	1944	4452
6-phospho-D-gluconate	35399	25558	23163	18102	19322	24759	22910	23882	118271	103222	105164	81892	104139	130484	121015	93954
ADP	9126	15535	12038	8087	17868	14029	12468	14901	23907	37004	32660	25266	34488	36125	26724	29413
aspartate	10297	8509	12382	8189	8610	10380	16813	7040	10905	12800	11307	10830	6932	7424	9402	8756
ATP	3241	1556	3873	2047	4424	2963	323	7215	1586	5851	10243	6659	6706	11116	5241	6898
carbamoyl-phosphate	1850	3292	2337	2062	1156	1684	810	2096	1033	1788	2144	1214	1232	1352	1008	1872
Citrate	651576	526656	452686	526325	560548	565421	593347	596905	559418	615906	586195	518507	845670	587657	534727	572057
citrate/isocitrate	2845563	2218346	1959096	2322258	2319713	2348362	2587635	2570418	2363738	2772497	2448430	2258547	3561168	2438337	2330842	2752448
deoxyribose-phosphate	1010	222	717	1260	3856	2289	2452	1971	2373	1882	4718	2009	1855	2838	3785	3028
D-erythrose-4-phosphate	19709	16313	15539	16513	18323	19301	17370	14542	16975	16128	14593	13352	22582	16752	15999	14797
D-gluconate	16025	20319	18414	15246	19389	18801	20019	22171	32884	31538	38855	39217	39443	46528	56023	48401
D-glyceraldehdye-3-phosphate	23304	32650	35282	25765	57191	37375	49242	69081	2207	3475	3437	3005	2365	3286	3778	1830
dihydroxy-acetone phosphate	35551	43914	42985	44348	82736	78103	73508	69255	16873	16728	16934	19896	21756	23703	22549	18614
D-sedoheptulose-7-phosphate	86560	78832	63910	61890	75487	88018	63067	57171	87892	87277	59523	74246	94921	75340	63352	85601
fructose-1,6-bisphosphate	18642	12754	12189	13537	12489	12992	9175	12144	11406	11825	9879	9984	12933	12280	10186	8315
fructose-6-phosphate	3319	2426	1909	2403	6099	4098	7414	6658	2737	2358	2667	2621	2325	3109	3326	1916
g-glu-cys	7560	6783	6021	6382	6303	5871	6730	3841	8035	11139	8093	8658	10514	8297	9545	11470
glucose-1-phosphate	2680	1262	2544	934	2547	1690	2722	2389	2392	2535	1960	2061	4169	1639	3546	1425
glucose-6-phosphate	-3356	1801	9286	5877	23838	26960	5324	20837	2423	14943	13018	22382	4777	19688	3249	4667
Glutamate	184909	258574	263400	203337	258596	230251	290579	261703	149041	166987	199184	169409	168216	190387	220770	212651
glutathione	2264	1658	2055	1330	6055	2606	3262	3449	4207	3593	5575	4465	3046	6535	3670	4257
glutathione_disulfide	36792	40490	68787	31235	61601	66709	78970	84745	128002	112708	175078	152847	97053	127742	180610	141588
Isocitrate	2862	5547	4067	5493	9143	7841	6603	8654	2409	5511	3688	4446	5095	5846	4566	2906
malate	697193	665396	766261	578906	712323	771074	1089113	667805	916740	645251	839913	687335	560848	761544	873060	695037
N-acetyl-glucosamine-1-phosphate	3307	4438	5671	2770	2528	4595	2681	3257	2110	2519	2158	2839	2508	3459	3444	4916
N-acetyl-glucosamine-6-P	535	212	271	265	1079	576	592	689	321	270	327	533	2184	3002	3523	3874
NAD+	7197	13525	13417	7790	7205	9694	11789	10958	9912	12629	17541	14456	15015	13797	14584	15608
NADH	1572	4544	4429	2307	9930	6483	6005	4325	743	3835	2584	2580	8463	5194	3257	3858
NADP+	1964	3005	4141	3299	3757	4612	1794	14144	4377	3852	5270	7984	3637	7165	3276	4052
NADPH	1400	1301	906	935	2648	3563	2217	879	2223	1905	1762	1425	2383	314	1516	1334
N-carbamoyl-L-aspartate	1383	1645	1040	2672	1827	1775	1217	1738	2165	2502	1919	2321	1044	814	1604	1273
orotidine-5'-phosphate	4264	5018	5865	4566	4742	4522	4940	4289	3521	4608	7996	5396	5723	5562	5926	5037
phosphoenolpyruvate	9153	7563	7866	14364	18313	16901	9891	16124	6127	3171	2966	2437	7951	3632	3491	4586
Pyruvate	14019	9851	8985	8394	6691	7615	7197	6997	10255	10577	11873	7744	9158	10170	10095	11084
ribose-phosphate	13291	17574	18587	15193	33943	27489	34734	34418	74867	79392	92548	74925	66819	87863	132272	93042
sn-glycerol-3-phosphate	16679	15285	15496	14060	15148	9509	15227	13551	7736	8795	8228	6602	5610	5392	6575	5301
UDP	2838	2860	3718	2653	4437	2757	4510	5111	5460	8147	6433	7509	9028	9723	10588	12549
UDP-D-glucose	269389	324373	311451	224181	474030	463935	476134	438688	442868	355010	423091	381165	410994	450590	586933	440819
UDP-D-glucuronate	16999	27910	17573	16518	27492	27470	18482	21750	22350	18656	20672	17419	19311	18160	19560	19070
UDP-N-acetyl-glucosamine	115267	102757	107305	80140	97987	105664	117659	113488	196660	202841	184719	191379	108548	147556	173563	130598
UTP	1379	2347	2915	2114	4676	3250	3072	4968	2885	5199	4238	3555	6368	7349	7672	4346
