## Supplementary material for "TNFα-induced metabolic reprogramming drives an intrinsic anti-viral state": Table S1.1

### Sheet: Sheet1
Table represents LC-MS/MS intensity values from Supplementary Table 1.0 analyzed by MetabAnalyst 5.0 to generate statistics. Comparision is [TNFα/Vehicle]
Metabolites highlighted in yellow are those with a 1.5 FC cutoff and FDR < 0.05, represented in Fig. 1c
Metabolite	log2(FC[TNFα/Veh])	FDR-adjusted p-value
kynurenine	4.2969	0.0096555
deoxyribose-phosphate	1.9831	0.0096555
UDP-D-glucose	0.73985	0.0096555
phenylpyruvate	3.1086	0.017259
ribose-phosphate	1.3429	0.017259
D-sedoheptulose-7-phosphate	1.0262	0.017259
NAD+	-0.66658	0.01733
N-acetyl-glucosamine-1-phosphate	-2.0342	0.029661
hexose-phosphate	0.91839	0.029661
UDP-N-acetyl-glucosamine	-0.51937	0.040872
hydroxy glutaric acid	0.45066	0.042678
uridine	-0.65415	0.048125
shikimate	-0.77761	0.04869
sn-glycerol-3-phosphate	-0.71312	0.04869
citrate/isocitrate	-1.0589	0.053549
aspartate	-0.45582	0.12302
D-gluconate	1.0795	0.12696
pyruvate	-0.24583	0.12696
acetyl-CoA	0.90561	0.14092
alpha-ketoglutarate	0.22651	0.14092
UDP	0.51265	0.15365
fumarate	0.31808	0.15365
glucono-lactone	0.31808	0.15365
6-phospho-D-gluconate	1.3239	0.16439
fructose-1,6-bisphosphate	0.86129	0.16796
inosine	0.33243	0.16796
acetylphosphate	2.0296	0.17701
glutamate	0.34381	0.19318
NADP+	0.18845	0.19318
UDP-D-glucuronate	0.46467	0.26174
D-erythrose-4-phosphate	0.58335	0.3464
D-glyceraldehdye-3-phosphate	0.67506	0.36345
xanthosine	0.58816	0.36345
5-phosphoribosyl-1-pyrophosphate	-0.85378	0.38695
hydroxyphenylpyruvate	0.75702	0.41975
CDP	0.30256	0.41975
lactate	0.22308	0.41975
CTP	0.44488	0.43606
D-glucono-lactone-6-phosphate	-0.46727	0.4424
quinolinate	0.56234	0.49731
dCDP	0.33059	0.49731
IDP	0.31808	0.49731
hypoxanthine	-0.34008	0.51834
ADP	0.19806	0.54641
NADH	0.43296	0.55819
phosphoenolpyruvate	-0.26882	0.60333
xanthine	0.17688	0.64002
cyclic-AMP	0.20997	0.64146
2-dehydro-D-gluconate	0.14187	0.64146
IMP	0.3599	0.66533
GDP	-0.58496	0.77232
pantothenate	0.042644	0.79641
N-carbamoyl-L-aspartate	-0.14086	0.84345
trehalose	0.070389	0.89679
geranyl-pyrophosphate	0.40781	0.90604
gamma-L-glutamyl-L-cytsteine	-0.18442	0.91789
malate	-0.08445	0.91789
GMP	-0.038994	0.91789
taurine	-0.019365	0.91789
UTP	0.014355	0.91789
fructose-6-phosphate	-0.34488	0.96396
ATP	-0.13606	0.96396
glutathione	0.088594	0.96396
AMP	0.047306	0.96396
GTP	-0.152	0.97111
succinate	0.051952	0.97111
allantoate	0.023847	0.97111
glutathione disulfide	0.014355	0.97111
