## Supplementary material for "TNFα-induced metabolic reprogramming drives an intrinsic anti-viral state": Table S1

### Sheet: Sheet1
LC-MS/MS intensity raw values. Data uploaded to metaboanalyst v5.0 for analysis (Fig. 1a-c and Supplementary Table 1.1)
Metabolite	Veh_1	Veh_2	Veh_3	TNFa(+)_1	TNFa(+)_2	TNFa(+)_3
2-dehydro-D-gluconate	7085	10220	8065	10633	8960	8341
5-phosphoribosyl-1-pyrophosphate	4775	9531	13686	4234	6146	5098
6-phospho-D-gluconate	26261	30052	17414	82408	69696	32529
alpha-ketoglutarate	1452651	1240894	1447014	1596152	1650471	1587479
acetyl-CoA	6868	5572	11531	17142	13719	13946
acetylphosphate	1059	430	594	953	3594	3987
ADP	47370	65917	77916	68618	73441	76322
allantoate	12048	16794	19112	12982	21500	14205
AMP	14944	18312	21644	14001	19637	23117
aspartate	647164	541036	605514	377816	499105	432005
ATP	396498	939962	872047	554568	777173	679398
CDP	7474	9112	6293	8803	8122	11346
citrate/isocitrate	95531	140129	97632	57343	42076	59638
CTP	29310	65602	63577	69811	66611	78505
cyclic-AMP	3650	6182	6783	5832	7612	5807
D-erythrose-4-phosphate	3162	4295	2195	3551	5732	5160
D-gluconate	50737	37938	55986	71731	140643	93040
D-glucono-lactone-6-phosphate	1114	1518	736	748	782	903
D-glyceraldehdye-3-phosphate	45228	54376	43052	114624	61124	51707
D-sedoheptulose-7-phosphate	24120	29091	31964	53707	61966	57966
dCDP	6649	6146	3640	6656	8162	5823
deoxyribose-phosphate	2288	3374	2346	9758	10958	10919
fructose-1,6-bisphosphate	26807	52170	55848	96349	77956	71141
fructose-6-phosphate	7474	1582	706	5414	1671	656
fumarate	7826	9112	8460	9621	10076	11944
gamma-L-glutamyl-L-cytsteine	1811	3549	1511	1481	2222	2341
GDP	4112	1076	511	2698	980	116
geranyl-pyrophosphate	2264	5827	3963	4336	9458	2203
glucono-lactone	4402	4790	3760	5758	5107	5306
glutamate	13495461	10894940	9454055	14454996	15022602	13695818
glutathione	15956	12725	13075	20216	13887	10326
glutathione disulfide	185996	99306	101881	198514	107074	85299
GMP	829	1640	1535	552	2120	1222
GTP	11774	25685	34943	17824	25224	21880
hexose-phosphate	9128	11989	10440	20286	22079	17230
hydroxy glutaric acid	508349	441303	427584	640487	645581	593367
hydroxyphenylpyruvate	13467	7431	4219	8462	17045	16932
hypoxanthine	19769	19014	15207	18323	8383	15907
IDP	9161	19597	13135	15343	18276	18626
IMP	2218	3506	4940	4652	2799	6214
inosine	28373	23137	21927	32001	27831	32731
kynurenine	2015	2849	2336	64860	28421	48243
lactate	2225195	2473894	1902322	2920429	2503930	2246083
malate	317097	250802	196815	333144	219780	166863
N-acetyl-glucosamine-1-phosphate	36082	65106	57282	14558	14509	9548
N-carbamoyl-L-aspartate	11182	14016	8514	7612	12147	10956
NAD+	804648	747750	800075	518979	523130	435649
NADH	58339	52047	83431	126730	75924	58890
NADP+	47479	54301	53775	57398	56604	64014
pantothenate	2459917	2366664	2828994	2593419	2549766	2738082
phenylpyruvate	25148	33112	31124	260452	150248	357847
phosphoenolpyruvate	14281	18185	20242	19988	14222	9434
pyruvate	88211	85395	90314	74049	68034	81203
quinolinate	25078	31734	25297	22237	47737	51575
ribose-phosphate	199765	233166	276610	520974	649422	629968
shikimate	23129	23843	27214	11737	14766	16709
sn-glycerol-3-phosphate	49299	62281	64407	40540	33520	33362
succinate	99820	131317	149935	94910	126222	173562
taurine	20702	23777	21066	30567	17423	16696
trehalose	6180	5457	4171	6192	5617	4750
UDP	138633	196215	151251	266133	200724	227588
UDP-D-glucose	728930	795676	778832	1357894	1206515	1278431
UDP-D-glucuronate	124666	200440	142658	232554	233544	179866
UDP-N-acetyl-glucosamine	356633	395636	341284	228483	269840	267512
uridine	11595	11856	10272	6697	8354	6313
UTP	53357	113887	144743	118719	106062	90589
xanthine	15938	12433	15357	14367	14585	20256
xanthosine	3101	7133	6265	9097	8976	6758
